# Uncertainty quantification of reference based cellular deconvolution algorithms

**DOI:** 10.1101/2022.06.15.496235

**Authors:** Dorothea Seiler Vellame, Gemma Shireby, Ailsa MacCalman, Emma L Dempster, Joe Burrage, Tyler Gorrie-Stone, Leonard S Schalkwyk, Jonathan Mill, Eilis Hannon

## Abstract

The majority of epigenetic epidemiology studies to date have generated genome-wide profiles from bulk tissues (e.g. whole blood) however these are vulnerable to confounding from variation in cellular composition. Proxies for cellular composition can be mathematically derived from the bulk tissue profiles using a deconvolution algorithm however, there is no method to assess the validity of these estimates for a dataset where the true cellular proportions are unknown. In this study, we describe, validate and characterise a sample level accuracy metric for derived cellular heterogeneity variables. The CETYGO score captures the deviation between a sample’s DNAm profile and its expected profile given the estimated cellular proportions and cell type reference profiles.We demonstrate that the CETYGO score consistently distinguishes inaccurate and incomplete deconvolutions when applied to reconstructed whole blood profiles. By applying our novel metric to > 6,300 empirical whole blood profiles, we find that estimating accurate cellular composition is influenced by both technical and biological variation. In particular, we show that when using the standard reference panel for whole blood, less accurate estimates are generated for females, neonates, older individuals and smokers. Our results highlight the utility of a metric to assess the accuracy of cellular deconvolution, and describe how it can enhance studies of DNA methylation that are reliant on statistical proxies for cellular heterogeneity. To facilitate incorporating our methodology into existing pipelines, we have made it freely available as an R package (https://github.com/ds420/CETYGO).
