## Supplementary Table for "Uncertainty quantification of reference based cellular deconvolution algorithms"

### Sheet: SupplementaryTable1
Table of mean blood cell type proportions used to simulate whole blood DNA methylation profiles
Reference Panel	Bcell	CD4T	CD8T	Gran	Neu	Mono	NK
450K	3.01	13.4	6.13	68.8	-	5.4	2.43
EPIC	3.01	13.4	6.13	-	64.9	5.4	2.43

### Sheet: SupplementaryTable2
Summary of samples and datasets with genome-wide DNA methylation profiles used to characterise CETYGO
Dataset Number	Total Samples	Tissue	Data source	Reference
Dataset 1	1234	Whole blood	Pending	In Prep.
Dataset 2	1175	Whole blood	EGAS00001001232	Hannon E, Gorrie-Stone TJ, Smart MC, Burrage J, Hughes A, Bao Y, Kumari M, Schalkwyk LC, Mill J. Leveraging DNA-Methylation Quantitative-Trait Loci to Characterize the Relationship between Methylomic Variation, Gene Expression, and Complex Traits. Am J Hum Genet. 2018 Nov 1;103(5):654-665. doi: 10.1016/j.ajhg.2018.09.007. Epub 2018 Oct 25. PMID: 30401456; PMCID: PMC6217758.
Dataset 3	675	Whole blood	GSE80417	Hannon E, Dempster EL, Mansell G, Burrage J et al. DNA methylation meta-analysis reveals cellular alterations in psychosis and markers of treatment-resistant schizophrenia. Elife 2021 Feb 26;10. PMID: 33646943
Dataset 4	847	Whole blood	GSE84727	Hannon E, Dempster EL, Mansell G, Burrage J et al. DNA methylation meta-analysis reveals cellular alterations in psychosis and markers of treatment-resistant schizophrenia. Elife 2021 Feb 26;10. PMID: 33646943
Dataset 5	800	Whole blood	GSE152027	Hannon E, Dempster EL, Mansell G, Burrage J et al. DNA methylation meta-analysis reveals cellular alterations in psychosis and markers of treatment-resistant schizophrenia. Elife 2021 Feb 26;10. PMID: 33646943
Dataset 6	679	Whole blood	GSE147221, GSE89707, GSE88890, GSE58885	Hannon E, Dempster EL, Mansell G, Burrage J et al. DNA methylation meta-analysis reveals cellular alterations in psychosis and markers of treatment-resistant schizophrenia. Elife 2021 Feb 26;10. PMID: 33646943
Dataset 7	912	Whole blood	GSE152026	Hannon E, Dempster EL, Mansell G, Burrage J et al. DNA methylation meta-analysis reveals cellular alterations in psychosis and markers of treatment-resistant schizophrenia. Elife 2021 Feb 26;10. PMID: 33646943
Dataset 8	29	Whole blood	GSE166844	Hannon E, Mansell G, Walker E, Nabais MF, Burrage J, Kepa A, Best-Lane J, Rose A, Heck S, Moffitt TE, Caspi A, Arseneault L, Mill J. Assessing the co-variability of DNA methylation across peripheral cells and tissues: Implications for the interpretation of findings in epigenetic epidemiology. PLoS Genet. 2021 Mar 19;17(3):e1009443. doi: 10.1371/journal.pgen.1009443. PMID: 33739972; PMCID: PMC8011…
	28	Buccal	GSE166844	Hannon E, Mansell G, Walker E, Nabais MF, Burrage J, Kepa A, Best-Lane J, Rose A, Heck S, Moffitt TE, Caspi A, Arseneault L, Mill J. Assessing the co-variability of DNA methylation across peripheral cells and tissues: Implications for the interpretation of findings in epigenetic epidemiology. PLoS Genet. 2021 Mar 19;17(3):e1009443. doi: 10.1371/journal.pgen.1009443. PMID: 33739972; PMCID: PMC8011…
	28	B-cells	GSE166844	Hannon E, Mansell G, Walker E, Nabais MF, Burrage J, Kepa A, Best-Lane J, Rose A, Heck S, Moffitt TE, Caspi A, Arseneault L, Mill J. Assessing the co-variability of DNA methylation across peripheral cells and tissues: Implications for the interpretation of findings in epigenetic epidemiology. PLoS Genet. 2021 Mar 19;17(3):e1009443. doi: 10.1371/journal.pgen.1009443. PMID: 33739972; PMCID: PMC8011…
	28	CD4+ T-cells	GSE166844	Hannon E, Mansell G, Walker E, Nabais MF, Burrage J, Kepa A, Best-Lane J, Rose A, Heck S, Moffitt TE, Caspi A, Arseneault L, Mill J. Assessing the co-variability of DNA methylation across peripheral cells and tissues: Implications for the interpretation of findings in epigenetic epidemiology. PLoS Genet. 2021 Mar 19;17(3):e1009443. doi: 10.1371/journal.pgen.1009443. PMID: 33739972; PMCID: PMC8011…
	28	CD8+ t-cells	GSE166844	Hannon E, Mansell G, Walker E, Nabais MF, Burrage J, Kepa A, Best-Lane J, Rose A, Heck S, Moffitt TE, Caspi A, Arseneault L, Mill J. Assessing the co-variability of DNA methylation across peripheral cells and tissues: Implications for the interpretation of findings in epigenetic epidemiology. PLoS Genet. 2021 Mar 19;17(3):e1009443. doi: 10.1371/journal.pgen.1009443. PMID: 33739972; PMCID: PMC8011…
	28	Monocytes	GSE166844	Hannon E, Mansell G, Walker E, Nabais MF, Burrage J, Kepa A, Best-Lane J, Rose A, Heck S, Moffitt TE, Caspi A, Arseneault L, Mill J. Assessing the co-variability of DNA methylation across peripheral cells and tissues: Implications for the interpretation of findings in epigenetic epidemiology. PLoS Genet. 2021 Mar 19;17(3):e1009443. doi: 10.1371/journal.pgen.1009443. PMID: 33739972; PMCID: PMC8011…
	29	Granulocytes	GSE166844	Hannon E, Mansell G, Walker E, Nabais MF, Burrage J, Kepa A, Best-Lane J, Rose A, Heck S, Moffitt TE, Caspi A, Arseneault L, Mill J. Assessing the co-variability of DNA methylation across peripheral cells and tissues: Implications for the interpretation of findings in epigenetic epidemiology. PLoS Genet. 2021 Mar 19;17(3):e1009443. doi: 10.1371/journal.pgen.1009443. PMID: 33739972; PMCID: PMC8011…
	19	Nasal	GSE166844	Hannon E, Mansell G, Walker E, Nabais MF, Burrage J, Kepa A, Best-Lane J, Rose A, Heck S, Moffitt TE, Caspi A, Arseneault L, Mill J. Assessing the co-variability of DNA methylation across peripheral cells and tissues: Implications for the interpretation of findings in epigenetic epidemiology. PLoS Genet. 2021 Mar 19;17(3):e1009443. doi: 10.1371/journal.pgen.1009443. PMID: 33739972; PMCID: PMC8011…
Dataset 9	95	PBMCs	GSE142536	Sadahiro R, Knight B, James F, Hannon E et al. Major surgery induces acute changes in measured DNA methylation associated with immune response pathways. Sci Rep 2020 Apr 1;10(1):5743. PMID: 32238836
Dataset 10	128	Blood spots	GSE195595	Unpublished.
Dataset 11	469	Cord Blood	GSE154915	Murray R, Kitaba N, Antoun E, Titcombe P et al. Influence of Maternal Lifestyle and Diet on Perinatal DNA Methylation Signatures Associated With Childhood Arterial Stiffness at 8 to 9 Years. Hypertension 2021 Sep;78(3):787-800. PMID: 34275334
Dataset 12	98	Buccal	GSE137894	McEwen LM, O'Donnell KJ, McGill MG, Edgar RD et al. The PedBE clock accurately estimates DNA methylation age in pediatric buccal cells. Proc Natl Acad Sci U S A 2020 Sep 22;117(38):23329-23335. PMID: 31611402
Dataset 13	265	Buccal	GSE137898	McEwen LM, O'Donnell KJ, McGill MG, Edgar RD et al. The PedBE clock accurately estimates DNA methylation age in pediatric buccal cells. Proc Natl Acad Sci U S A 2020 Sep 22;117(38):23329-23335. PMID: 31611402
Dataset 14	875	Neocortex	GSE58885	Spiers H, Hannon E, Schalkwyk LC, Smith R et al. Methylomic trajectories across human fetal brain development. Genome Res 2015 Mar;25(3):338-52. PMID: 25650246
			GSE89705, GSE89706	Viana J, Hannon E, Dempster E, Pidsley R et al. Schizophrenia-associated methylomic variation: molecular signatures of disease and polygenic risk burden across multiple brain regions. Hum Mol Genet 2017 Jan 1;26(1):210-225. PMID: 28011714
			GSE59685	Lunnon K, Smith R, Hannon E, De Jager PL et al. Methylomic profiling implicates cortical deregulation of ANK1 in Alzheimer's disease. Nat Neurosci 2014 Sep;17(9):1164-70. PMID: 25129077
			syn8263588	Chloe C Y Wong, Rebecca G Smith, Eilis Hannon, Gokul Ramaswami, Neelroop N Parikshak, Elham Assary, Claire Troakes, Jeremie Poschmann, Leonard C Schalkwyk, Wenjie Sun, Shyam Prabhakar, Daniel H Geschwind, Jonathan Mill, Genome-wide DNA methylation profiling identifies convergent molecular signatures associated with idiopathic and syndromic autism in post-mortem human brain tissue, Human Molecular…
			GSE80970	Smith RG, Hannon E, De Jager PL, Chibnik L et al. Elevated DNA methylation across a 48-kb region spanning the HOXA gene cluster is associated with Alzheimer's disease neuropathology. Alzheimers Dement 2018 Dec;14(12):1580-1588. PMID: 29550519
			GSE88890	Murphy TM, Crawford B, Dempster EL, Hannon E et al. Methylomic profiling of cortex samples from completed suicide cases implicates a role for PSORS1C3 in major depression and suicide. Transl Psychiatry 2017 Jan 3;7(1):e989. PMID: 28045465
	42	Hippocampus	GSE89703	Viana J, Hannon E, Dempster E, Pidsley R et al. Schizophrenia-associated methylomic variation: molecular signatures of disease and polygenic risk burden across multiple brain regions. Hum Mol Genet 2017 Jan 1;26(1):210-225. PMID: 28011714
	254	Superior Temporal Gyrus	GSE59685	Lunnon K, Smith R, Hannon E, De Jager PL et al. Methylomic profiling implicates cortical deregulation of ANK1 in Alzheimer's disease. Nat Neurosci 2014 Sep;17(9):1164-70. PMID: 25129077
			GSE80970	Smith RG, Hannon E, De Jager PL, Chibnik L et al. Elevated DNA methylation across a 48-kb region spanning the HOXA gene cluster is associated with Alzheimer's disease neuropathology. Alzheimers Dement 2018 Dec;14(12):1580-1588. PMID: 29550519
	255	Cerebellum	GSE89702	Viana J, Hannon E, Dempster E, Pidsley R et al. Schizophrenia-associated methylomic variation: molecular signatures of disease and polygenic risk burden across multiple brain regions. Hum Mol Genet 2017 Jan 1;26(1):210-225. PMID: 28011714
			GSE59685	Lunnon K, Smith R, Hannon E, De Jager PL et al. Methylomic profiling implicates cortical deregulation of ANK1 in Alzheimer's disease. Nat Neurosci 2014 Sep;17(9):1164-70. PMID: 25129077
			syn8263588	Chloe C Y Wong, Rebecca G Smith, Eilis Hannon, Gokul Ramaswami, Neelroop N Parikshak, Elham Assary, Claire Troakes, Jeremie Poschmann, Leonard C Schalkwyk, Wenjie Sun, Shyam Prabhakar, Daniel H Geschwind, Jonathan Mill, Genome-wide DNA methylation profiling identifies convergent molecular signatures associated with idiopathic and syndromic autism in post-mortem human brain tissue, Human Molecular…
Dataset 15	1221	Neocortex	GSE197305	Shireby, G., Dempster, E., Policicchio, S., Smith, R.G., Pishva, E., Chioza, B., Davies, J.P., Burrage, J., Lunnon, K., Seiler-Vellame, D. et al. (2022) DNA methylation signatures of Alzheimer’s disease neuropathology in the cortex are primarily driven by variation in non-neuronal cell-types. bioRxiv, 2022.2003.2015.484508.
Dataset 16	96	Pancreas	Pending	In Prep.
Dataset 17	110	Liver	GSE61278	Bonder MJ, Kasela S, Kals M, Tamm R et al. Genetic and epigenetic regulation of gene expression in fetal and adult human livers. BMC Genomics 2014 Oct 4;15:860. PMID: 25282492

### Sheet: SupplementaryTable3
Results of comparison of CETYGO between ourified blood cell type and whole blood in matched samples
Purified Cell type	Mean difference in CETYGO relative to blood	T-test p-value
B-cells	0.01	7.75x10-9
CD4+ T-cells	0.0234	2.03x10-30
CD8+ T-cells	0.0288	2.73x10-39
Monocytes	0.00553	1.02x10-3
Granulocytes	0.00307	6.21x10-2

### Sheet: SupplementaryTable4
Association results between CETYGO and biological or technical factors in whole blood.
Variable	Coefficient	P-value
Age	-7.10855e-05	0.00215096
AgeSquared	8.76298e-07	0.000189325
SexM	0.000961456	4.03056e-12
Smoking.Score	6.73456e-05	1.84425e-06
Array450K	-0.00911079	2.72445e-223
Dataset	NA	1.75258e-222
